# Sex, not estrous cycle stage, drives differences in the microglial transcriptome in the 5xFAD mouse model of amyloidosis

**DOI:** 10.1101/2025.03.28.646050

**Authors:** L. Calcines Rodriguez, N. Noyes-Martel, J.L Becker, A.K. Majewska, M.K. O’Banion

**Affiliations:** Department of Neuroscience, Del Monte Institute for Neuroscience, University of Rochester, Rochester, NY; Rochester Genomics Center, University of Rochester, Rochester NY; Center for Visual Science, University of Rochester, Rochester NY; Department of Neurology, University of Rochester, Rochester NY

**Keywords:** Microglia, Sex, Estrous, 5xFAD, Amyloid, Alzheimer’s, Transcriptome, Plaques

## Abstract

Alzheimer’s disease (AD) presents with a sex bias where women are at higher risk and exhibit worse cognitive decline and brain atrophy compared to men. Microglia play a significant role in the pathogenesis and progression of AD and have been shown to be sexually differentiated in health and disease. Whether microglia contribute to the sex differences in AD remains to be elucidated. Herein, we characterize the sex differences in amyloid-beta (Aβ) plaque pathology and microglia-plaque interaction using the 5xFAD mouse model of amyloidosis and further elucidate the microglial transcriptomic changes that occur in males and females. In females we concentrate on two hormonally distinct stages of the rodent estrous cycle: proestrus and diestrus. Our results indicate that Aβ plaque morphology is sexually distinct with females having greater plaque volume and lower plaque sphericity compared to males. Microglia also interact with plaques in a sexually distinct manner with females phagocytosing Aβ to a greater extent compared to males. Furthermore, we found that female microglia are not overtly different at the proestrus or diestrus stages. However, we found stark sex differences between female and male microglia transcriptomes in the 5xFAD brains, where female 5xFAD microglia were enriched in genes involved in glycolytic metabolism, antigen presentation, disease-associated microglia and microglia neurodegenerative phenotype (DAM/MGnD), and interferon signaling compared to male 5xFAD microglia.
