## Supplemental Table 1. DAM genes in F5x v FWt and M5x v MWt for "Sex, not estrous cycle stage, drives differences in the microglial transcriptome in the 5xFAD mouse model of amyloidosis"

### Sheet: DAM Genes Keren-Shaul, 2017
DAM Genes (Keren-Shaul et al., 2017)
Cst7
Lpl
Clec7a
Itgax
Spp1
Igf1
Apoe
Axl
Ank
Ch25h
Ctsd
Ccl3
Baiap2l2
Csf1
Fam20c
Gnas
Ctsb
5430435G22Rik
Lyz2
Cd63
Lgi2
Tyrobp
Hpse
P2ry12
Mamdc2
Cox6a2
Cd63-ps
Ccl6
Gm1673
Cd9
Ccl4
Ctsz
Tmem119
Fth1
B2m
Cx3cr1
Gusb
Fabp3
Actr3b
H2-D1
Ctsl
Serpine2
mmu-mir-703
Lilrb4
Selplg
Cd52
Lgals3bp
Dkk2
Psat1
Gm10076
Cxcl14
Lox
Flt1
Capg
Mif
Nceh1
Sulf2
Serinc3
Lyz1
Rps2
Gm5054
Npc2
AC151602.1
Gm15500
Etl4
Gm11428
Cd68
Rps28
Syngr1
Rpsa-ps10
Anxa5
Hif1a
H2-K1
Atp1a3
Kcnj2
Hexa
Gm10269
Gpnmb
Cd34
Fabp5
Ramp1
Myo1e
Gm5963
Cadm1
Gm14328
Ndufa1
Crlf2
Tpi1
Gm13456
Gm14456
Cox6a1
Rpl10a-ps1
Rplp2
Gm16238
Il4i1
Rpl18a
Rpl36a-ps1
Pld3
Gm8730
Gm10154
Rps18
Rps24
Rpl37
Rps21
Marcks
Slamf9
Tmem163
Gm15427
Trem2
Timp2
Aldoa
Rps5
Rps24-ps3
Rpl23
Myo5a
Gpr65
Gm6030
Rps20
Rpl10a
Grn
Atp6v0c
Gm5559
Rpsa
Gm11361
Rps19
Lrpap1
Cck
Adssl1
Malat1
Gstm5
Rps19-ps3
Aplp2
Apoc4
Fxyd6
Rplp1
Rps4x
Gm6166
Cxcl16
Fam46c
Plaur
Gm4604
Rps14
Ifi27l2b
Rpl38-ps2
Glul
Rpl12
Rps24-ps2
Csf2ra
Rps10-ps1
Rps3
Sh3pxd2b
Rpl18-ps1
Bambi
Gm7331
Rps25
Gm10443
Gm10925
Gm7363
Rpl14
Rpl5
AL663027.1
Gm15772
Rplp0
Ctse
Rps10
Gm13192
Rplp2-ps1
Rpl22
Chst2
Lgmn
Gm4149
Cd83
Gm3511
Rps3a
Gm9843
Cox8a
Rpl38
Gm10073
4632428N05Rik
Rpl14-ps1
Gm10186
Rps26
Mpeg1
Gm15710
Gm13841
Gm10116
Bhlhe40
Rps13-ps1
Rpl39
Perp
Ctsa
Acaca
Atp1b3
Gm5805
Txnip
Inf2
Tpt1
2810422J05Rik
Rhob
Rftn1
Nrp1
Rpl37a
Sparc
Cd74
Egln3
Slco2b1
Pgk1
Ldha
Eef1b2
Csf1r
Cpd
Gm10136
Maf
Creg1
Gm13408
Rps15
Gm8759
Plekhh2
Gm11263
P2ry13
Gm13532
Vat1
Rps16
Gm15430
Pdcd1
Ptchd1
Kcnma1
Gm5239
Rpl13a
Mir682
Gm16247
Arrdc4
Sdf2l1
Anxa3
Rpl5-ps1
Rpl35a
Gm13436
Gm13864
Gm5244
Kif1a
Bcl2a1d
Gm13047
Ifi44
Gm12630
Plbd2
Rpl6
Il18bp
Ssr4
St14
Atox1
Siglech
Rpsa-ps4
Atp6v0d2
Colec12
Tcap
Gm15590
Gm13226
Rpl9-ps6
Gm11741
Dpp7
Plin2
Nexn
Maff
Rps15a
Gm13048
Rps12
Gm10086
Gm9000
Eef1a1
Tlr2
Rpl3
Rps19-ps7
Pabpc1
Gm11410
Pkm2
Rps9
Tmed3
Cd5
Niacr1
AC119211.1
Sdf4
Gba
Gas2l3
Gm2000
Cxcr4
Gm10288
Rpl27a
Gm10059
Apbb2
Gm6863
Gm13340
4930556M19Rik
AC134452.1
Aqp6
Dpys
Gm13570
Gm17682
Gm6316
Tox2
Zfp618
Usp12
Gm6136
Vps13c
Gas7
Gm2574
Gm12005
Gm11953
Rpl35
Ephx1
Scpep1
Akr1a4
Rps19-ps11
Gm8129
Rpl32
Myeov2
Pebp1
Gm6202
Ndufa6
Tmem90a
AC154650.1
Rpl11
Tspo
Gm14303
Cstb
Rps27a
Gm6286
Gm9294
Pea15a
Glb1
Cox4i1
Rpl13
Prdx1
Gm11478
Dnajb14
Gm10275
Slc11a1
Gm10012
Pgam1
Tpd52
Galk1
Gpr84
Gm13826
AL928935.1
Gm9493
Gm2a
Scd2
Gm12334
Gm13341
Ecm1
Tnfsf8
Cd300lb
Fcer1g
Gm13196
Gm15796
Gpr34
Rpl7
Wbp5
Use1
Prdx4
Gm10260
Gm10159
Naglu
Gm6807
Ngfrap1
Gla
Rgs2
Rpl26-ps4
Cmtm6
Gsto1
Rpsa-ps9
Shisa5
RP24-92H14.2
Rps25-ps1
Hint1
Dhrs3
Rpl23a-ps3
Gnb2l1
Fxyd5
Man2b1
Srgap2
Gm11808
Gm7536
Atp5j2
Rps8
C530028O21Rik
Apoc1
Chst11
Gm16379
Eef2
Cd164
Rpl22l1
Ccr5
Bcl2a1a
Gm11942
Pgcp
Cybb
Gm16288
Rpl10
Gm14044
Creb3l2
Rps16-ps2
Rpl4
Gm6977
Rpl17-ps1
Gm15148
St8sia6
Atp6v0e
Coro2a
Lpcat2
Got1
Rps11
Gm7336
Rpl18
Fau
Rpl34-ps1
Gm10294
Hmgn3
Atf3
Gm7670
Ctss
Gm6252
Gm10036
Ldlrad3
Gm4987
Gm11407
Mrpl54
Ppt1
Gm9396
Asb10
Gm8805
Pfdn5
Bri3bp
Rnaset2a
Fuca1
Ttyh2
Gm15501
Tmem173
Ndufs6
Tmem205
0610031J06Rik
AI607873
Atp6v1c1
Gm11518
AW112010
Npm1
Cd84
Gm9097
Fabp3-ps1
Ghr
Gm7860
Pdgfrl
Samd4
Sorbs3
Ankrd55
Gpr137c
Matn4
Slc25a47
Rpl17-ps5
Scarb1
Cd72
Gm14059
Rpl28-ps3
Uqcr11
Adcy3
Leprel2
Glipr1
Cox7a2l
Eef1g
Atp6v1f
Fgl2
Naca
Gng5
Rpl15-ps1
Ftl1
H2-Ab1
Fblim1
Gpr56
Gm3362
Crybb1
Prr5l
Rpl37-ps1
Gm17511
Gm7206
Gm8618
Gm6023
Gm8430
Adarb1
Taf10
Rpl8
Tmem176a
Rpl28-ps1
Pigyl
Soat1
Slc2a1
Gm16020
1700017B05Rik
Rpl21-ps9
Cd200r4
Il3ra
Rpl19-ps7

### Sheet: All DEGs from Pairwise comparis
UP in F5x v FWt	DOWN in F5x v FWt	UP in M5x v MWt	DOWN in M5x v MWt
Rpl7	Tram2	Plekhb2	Gm28417
Gm28661	Gm28417	Actr1b	Gm37909
Gm5525	4930568A12Rik	Rpl31	4930594C11Rik
Plekhb2	Ankrd23	Il1r1	Ino80d
Cox5b	Mgat4a	Il1rl1	Traf3ip1
Coa5	Cracdl	Stat1	Gm37510
Chst10	Tgfbrap1	Cd28	Kif21b
Rpl31	Slc40a1	Eef1b2	Gm37060
Tbc1d8	Kctd18	Rpl37a	Sec16b
Rnf149	Gm37760	Slc11a1	Gm37052
Il1r1	Gm37531	Tuba4a	Nos1ap
Il1rl1	Pard3b	Serpine2	Gm20045
Stat1	Gm38075	Sp100	Dedd
Nab1	Ino80dos	B3gnt7	Gm10521
Hspd1	Gm20342	Ramp1	Gm37306
Hspe1	Klf7	Cops9	Nudt5
Rftn2	Mettl21a	Pdcd1	Gm13291
Satb2	Xrcc5	Dbi	Gm13315
9130024F11Rik	Dock10	Tmem163	D330023K18Rik
Sgo2a	Col4a3	Mcm6	Gm44144
Ndufb3	Pid1	Cxcr4	Gm13479
Eif4a-ps4	Ugt1a6a	Mapkapk2	ENSMUSG00000120684
Cd28	Gm37297	Ctse	Mga
Eef1b2	Col6a3	Rab7b	Usp50
2810408I11Rik	Mlph	Cdk18	Btbd3
Rpl10a-ps1	Ano7	Adora1	Polr3f
Acadl	Tmem37	Ube2t	Ralgapa2
Rpl37a	Map3k19	Rgs16	ENSMUSG00000121477
Tmbim1	R3hdm1	Gm2000	Zmat3
Slc11a1	Yod1	Soat1	Gm43667
Tuba4a	Srgap2	Prdx6	3110080O07Rik
Speg	Gm38262	Creg1	Gm38252
Serpine2	Fam72a	Uck2	ENSMUSG00000120969
Sp110	Btg2	Mgst3	ENSMUSG00000120717
Sp100	Nav1	Hsd17b7	4921511C10Rik
B3gnt7	Gm37124	Fcer1g	Gm26984
Ncl	Gm37534	Cd244a	Celf3
Ptma	Cfhr2	Ly9	Hmgb1-ps5
Gm6136	Gm29170	Slamf7	Gm5544
Dgkd	Gm28791	Cd48	Gm43061
Ramp1	Rnasel	Pea15a	Gm43696
Cops9	Gm28512	Slamf9	A530041M06Rik
Kif1a	Rasal2	Ifi207	Tmigd3
Pdcd1	Sec16b	Ifi204	Lrif1
Fam174a	Brinp2	Ifi211	Slc16a4
Gm15427	Atp1b1	Ephx1	Gm42515
Bcl2	Dusp27	Atf3	9430025C20Rik
Dbi	ENSMUSG00000121275	Nenf	Akirin2
Tmem163	Rgs4	Cd34	Nfia
Mcm6	Gm7694	Prkcq	Ago1
Dars	Nos1ap	St8sia6	Arid1a
Cxcr4	Spata46	Etl4	Gm17029
Mapkapk2	Olfml2b	Dpp7	Slc35e2
Ctse	Gm20045	Rpl7a	Gm16023
Rab7b	Dedd	Slc2a6	Gm43852
Slc45a3	Slamf1	Ddx31	2010109A12Rik
Cdk18	Hmga2-ps1	Ier5l	Gm43272
Adora1	Zbtb18	Ass1	Gm42748
Adipor1	Gm37306	Slc25a25	Gm43359
Ube2t	Tlr5	Niban2	1700028E10Rik
Gm4204	Gpatch2	Rpl12	Gm43292
Csrp1	Flvcr1	Rpl35	Tet3
Phlda3	D730003I15Rik	Ube2l6	Gm44045
Ptprc	Gm26670	Slc43a3	Gm44199
Aspm	Traf5	Dgkz	Gm44067
Cfh	A130010J15Rik	Hsd17b12	Gm45508
Niban1	Cr2	Prr5l	Gm45509
Rgs16	Usp6nl	Ldlrad3	Pnma8c
Gm2000	8030442B05Rik	Rcn1	Hif3a
Soat1	Gm37730	Knstrn	Mypopos
Tor3a	Gm13291	Oip5	Prkcz2
Prdx6	Slc39a12	Nusap1	Zfp974
Creg1	Cacnb2	B2m	Zfp780b
ENSMUSG00000120355	Armc3	Sord	Zfp420
Pogk	Hnmt	Shc4	Gm37292
Uck2	Dph7	Il1b	Gm44567
Mgst3	Nrarp	Slc4a11	Nav2
Rxrg	Ajm1	Cst7	Gm44694
Nuf2	Gpsm1	Abhd12	Gm21057
Fcgr2b	Mymk	E2f1	Gm44860
Fcgr4	Vav2	Ergic3	6430511E19Rik
Fcer1g	Gm10134	Ube2c	4632427E13Rik
Cd244a	Kyat1	Ctsa	Gm44777
Ly9	Lrrc8a	Sulf2	Katnip
Slamf7	D330023K18Rik	Zbp1	Taok2
Cd48	Ncs1	Gnas	Srcap
Cd84	Abl1	Ctsz	Gm15503
Pea15a	Fam78a	Atp5e	Gm10578
Slamf9	St6galnac6	Rps21	Gm10575
Tagln2	Eng	Tpd52	1810012K16Rik
Slamf8	Stxbp1	Fabp5	Plpbp
Ifi206	Garnl3	Nceh1	Pcm1
Ifi214	Ralgps1	Anxa5	Nat2
Ifi213	Zbtb34	Ccna2	Gm10033
Ifi209	ENSMUSG00000120298	Mgarp	1700067K01Rik
Ifi208	Ggta1	Ndufc1	Chd9
Ifi207	Nr6a1os	Tlr2	4831440D22Rik
Ifi204	Gm44144	Tmem154	Zfhx3
Ifi211	5730507A11Rik	Pear1	Ldhd
Ifi205	Gm13479	Nes	Adat1
Akt3	Acvr2a	Glmp	Gan
Ephx1	Mbd5	Gba	ENSMUSG00000120233
Degs1	Epc2	Efna1	Il17c
Hlx	Rnd3	Cks1b	Zfp809
Iars2	Tanc1	Rps27	Zfp810
Eprs	Slc4a10	S100a1	Gm29642
Lyplal1	Mettl5	Tent5c	Gm37474
Tgfb2	D230022J07Rik	Atp1a1	5830462O15Rik
Cenpf	Gm13708	Rhoc	Atm
Atf3	ENSMUSG00000120684	Ahcyl1	Rab39
Gm37168	Gm13669	Csf1	ENSMUSG00000120172
Nenf	Agps	Gm36211	Senp8
Dtl	Osbpl6	Bcar3	Dennd4a
Nek2	ENSMUSG00000121134	Alpk1	Gm37137
Hhat	Gm13684	Gm43351	Rasa2
Plxna2	Gm13710	Dkk2	Gm35715
Cd34	Olfr1029	Dnajb14	ENSMUSG00000120808
Phyh	Rapsn	Gng5	Utrn
Mcm10	Gm13778	Rps20	Gm47445
Optn	Ambra1	Sdcbp	Gm47644
Gm13391	Trp53i11	Atp6v0d2	Gm47594
Atp5c1	Tspan18	Ggh	Mterf2
Pfkfb3	Gm13807	Bag1	A130012E19Rik
Vim	Gm1335	Cd72	Gm12191
St8sia6	ENSMUSG00000121215	Slc44a1	Fgf11
Plxdc2	Fam98b	Txn1	Taok1
Etl4	Exd1	Rps6	Med1
Gm13340	Duoxa1	Dhcr24	Gm11652
Acbd5	Usp50	Uqcrh	Slc26a11
Il1rn	Ncaph	Rad54l	Dock4
Dpp7	Itpripl1	Akr1a1	Gm48653
Uap1l1	Bcl2l11	Prdx1	Sipa1l1
Fut7	Gm14040	Rps8	Gm3791
Abca2	A730017L22Rik	Slc2a1	Gm48585
Edf1	Snap25	Cited4	Gm34220
Rpl7a	Btbd3	Fabp3	ENSMUSG00000120803
Slc2a6	Polr3f	Sdc3	Mplkip
Sardh	Zfp120	Fgr	Gm42683
Gtf3c4	Acss1	Cd52	Zfp322a
Ddx31	Fam110a	Sh3bgrl3	Cep72
Ier5l	Pofut1	Selenon	Gm17259
Ptges	Asxl1	Clic4	Cert1
Ass1	Snta1	Fuca1	Gm48138
Swi5	Pxmp4	Rpl11	Pik3r1
Bbln	Gm37274	Ece1	Gm3002
Slc25a25	Soga1	Ddost	Gmpr2
Ptrh1	Rprd1b	Tmco4	Gm2245
Niban2	Tgm2	Nbl1	Mtss1
Rpl12	Zhx3	Eno1	Tnrc6b
Hspa5	Chd6	Sdf4	Atf7
Gsn	Ada	Isg15	Gm4544
Psmb7	Zswim3	Cyp51	Snx29
Rpl35	Zswim1	Sri	Tbc1d23
Gm13456	Slc13a3	Fgl2	9430092D12Rik
Kynu	Gm56395	Gm6560	Slc5a3
Cacnb4	Kcnb1	Tomm7	Pisd-ps2
Gpd2	Ptpn1	Asb10	ENSMUSG00000121103
Cytip	Nfatc2	Actr3b	Gm49911
Pkp4	Zfp217	Insig1	Nme4
Ifih1	Cass4	Hadha	Brpf3
Gca	Rbm38	Gm1673	Zfp871
Spc25	Ppp1r3d	Lrpap1	Kat2b
Tlk1	Slco4a1	Man2b2	ENSMUSG00000121111
Hat1	Dido1	Hs3st1	Zeb1
Ola1	Pag1	Med28	Gm2531
Rps6-ps4	Gm42944	Lgi2	3222401L13Rik
Gm4735	Pld1	Rell1	Zfp236
Gm13680	Gm43668	Rpl9	Gm48683
Ube2l6	Mccc1os	Apbb2	Rbm4
Slc43a3	Spry1	Cxcl10	Lcor
Dgkz	Gm43821	Hpse	Gm14636
Creb3l1	D3Ertd751e	Spp1	Gm9085
Gm13889	Maml3	Crlf2	Xist
Hsd17b12	Gm37675	Galnt9	Gm14853
Prr5l	Foxo1	Gm3511	Bclaf3
Ldlrad3	Postn	Coro1c
Cd44	ENSMUSG00000120969	Gltp
Eif3m	P2ry13	Oasl2
Rcn1	P2ry12	Cox6a1
Nop10	Ppm1l	Rplp0
Emc4	Rapgef2	Pebp1
Thbs1	Trim2	Oas1g
Srp14	Gm38313	Oas1a
Bub1b	Lrba	Aldh2
Knstrn	Gm37876	Tctn1
Knl1	Cd1d1	Arpc3
Rad51	ENSMUSG00000120576	P2rx4
Rmdn3	Fcrl1	Hcar2
Oip5	Tsacc	Scarb1
Nusap1	Zbtb7b	Psph
Serf2	4632404H12Rik	Gusb
B2m	Il6ra	Fis1
Sord	ENSMUSG00000120086	Ache
Dut	Aqp10-ps	Fam20c
Mtln	S100a10	Adap1
Bub1	Celf3	Usp12
Ckap2l	Pogz	Rpl21
Il1b	Mllt11	Atp6v1f
Pdyn	ENSMUSG00000120920	Gpnmb
Gm14044	Rprd2	Gng12
Slc4a11	Txnip	Capg
Siglec1	Bcl9	Mogs
Cenpb	Gm5544	Rab11fip5
Prnp	ENSMUSG00000120205	Bhlhe40
Pcna	Notch2	Rpl32
Mcm8	Ap4b1	Usp18
Dstn	Ptpn22	Tpi1
Naa20	A530041M06Rik	P3h3
Cst7	Tmigd3	Gpr162
Apmap	I830077J02Rik	Lag3
Abhd12	ENSMUSG00000120424	Pianp
Fkbp1a	Rwdd3	Gapdh
Srxn1	Camk2d	Cd9
Tpx2	Gm42515	Klrb1a
1700003F12Rik	Nfkb1	Klrb1c
E2f1	Gm31243	Klrb1b
Chmp4b	Gm5281	Clec1a
Ahcy	Bank1	Clec7a
Trp53inp2	Dapp1	Lockd
Procr	Pdlim5	Bhlhe41
BC029722	Gbp7	Rpl28
Ergic3	Ttll7	Rps5
Spag4	Gm42967	Calm3
Romo1	Gm43859	Apoe
Scand1	Gm43858	Plaur
Rab5if	Tyw3	Rps19
Rpn2	Ptger3	Atp1a3
Fam83d	Penk	Axl
Mybl2	Rbm12b2	Pld3
Ube2c	Bach2	Rps16
Ctsa	ENSMUSG00000120686	Sirt2
Cd40	Enho	Eif3k
Sulf2	ENSMUSG00000120475	Map4k1
5031425F14Rik	Phf24	Tyrobp
Znfx1	Unc13b	Hcst
Zfas1	Shb	Cox6b1
Aurka	Anks6	Fxyd5
Gm14303	Galnt12	Gpi1
Zbp1	Col15a1	Siglecf
Gnas	Tgfbr1	Nucb1
Ctsz	Col27a1	Ldha
Atp5e	Akna	Trpm1
Rps21	Whrn	Arrdc4
Ogfr	Tmem268	Mfge8
Col9a3	Brinp1	Rps17
Helz2	Ptprd	Arnt2
Tpd52	Ccdc171	Rps3
C030034L19Rik	Mysm1	Folr1
Zfp704	Nfia	Il18bp
Fabp5	Pde4b	Rrm1
Gm38335	Ssbp3	Gvin-ps6
Gyg	Zyg11b	Rpl27a
Gm7536	Gm17354	Rps13
Ect2	Zfyve9	Xylt1
Nceh1	Bend5	Coq7
Rpl22l1	Tesk2	Mapk3
Ndufb5	Btbd19	Aldoa
Anxa5	Zfp691	Vkorc1
Ccna2	Ermap	Itgax
Cetn4	Mycl	Cox6a2
Mgarp	Gm12905	Echs1
Ndufc1	Ago3	Ifitm2
Serp1	Zscan20	Ifitm3
P2ry14	Tinagl1	Rplp2
Gm37776	Gmeb1	Ctsd
Smc4	Med18	Lsp1
Trim59	Ptafr	Mrgpre
Fnip2	Ahdc1	Dhcr7
4930579G24Rik	Pigv	Rab11fip1
Pdgfc	Arid1a	Msr1
Tlr2	Rps6ka1	Lpl
Tmem154	Gm12977	Atp6v1b2
Rps3a1	Camk2n1	Rpl18a
Pear1	Arhgef10l	Ankle1
Nes	Spen	Bst2
Iqgap3	Tnfrsf1b	Colgalt1
Glmp	Plod1	Tpm4
Pmf1	Angptl7	Mcm5
Lmna	Slc2a5	Asf1b
Ubqln4	Plekhg5	Cacna1a
Gm43714	Tmem52	Ier2
Syt11	ENSMUSG00000120844	Man2b1
Gba	Slc35e2	Mt1
Dpm3	Gm16023	Cox4i1
Cks1b	1500002C15Rik	Galns
Pmvk	Vwa1	Rpl13
Adar	Gm37090	Nrp1
Rps27	2510017J16Rik	Mmp12
S100a1	Fam185a	Ubl5
S100a13	Gm26648	Ldlr
S100a11	Kmt2c	Tmem205
Psmb4	Selenoi	St14
Ctss	Gm50482	Aplp2
Rps10-ps1	Prr14l	Sc5d
Ecm1	ENSMUSG00000120013	Rps25
Mrps21	Gm42867	Cadm1
BC028528	Tbc1d14	Cspg4
Gpr89	Tapt1	Pml
Tent5c	E430021H15Rik	Hexa
Ttf2	Lcorl	Pkm
Cd101	Gm43200	Rplp1
Ptgfrn	Klf3	Rpl4
Atp1a1	C230096K16Rik	Pclaf
Phtf1	Tlr6	Anxa2
Slc16a1	Gm40309	Myo1e
Tafa3	Rhoh	Myo5a
Ppm1j	Atp10d	Eef1a1
Rhoc	Clock	Cox7a2
Mov10	2010109A12Rik	Gm2065
Kcna3	Gm8013	Minar1
ENSMUSG00000120721	Wdfy3	Tmed3
Csf1	Thoc2l	Dipk2a
Gm36211	Abcg3	Chst2
Gstm5	5430403G16Rik	Atp1b3
S1pr1	Cryba4	Trf
Sass6	Crybb1	Lamb2
Cnn3	Tpst2	Ccrl2
Bcar3	Ccdc121rt3	Glb1
Gm4617	Tmem119	Rpsa
Larp7	Pxn	Rpl14
Alpk1	Gm14508	Cck
Pla2g12a	Prkab1	Lyzl4
Mcub	Tesc	Ccdc28a
Rpl34	Med13l	Rps12
Gm43351	Tpcn1	Enpp1
Dkk2	Sh2b3	Sec63
Cenpe	Vps37b	Lilrb4a
Manba	Gtf2h3	Smpdl3a
H2az1	Gm6598	Srgn
Dnajb14	Gtf2i	Dna2
Tspan5	Ccl24	Ctnna3
Gbp2	Gm8066	Egr2
Znhit6	Mepce	Cdk1
Rpl36a-ps2	Zfp113	Mif
Mcoln2	Zfp157	Pfkl
Ssx2ip	Gm43703	Cstb
Gng5	Lfng	Madcam1
Rpsa-ps10	ENSMUSG00000121007	Bsg
Nexn	0610040B10Rik	Rps15
Depdc1a	Gm42636	Uqcr11
Rps20	Gm43460	Gadd45b
Gm11808	Gm35648	Eef2
Sdcbp	Mm2pr	Mfsd12
Asph	2310047D07Rik	Rtcb
Gm12918	Alox5ap	Igf1
Ccne2	Fry	Gnptab
Dpy19l4	1700028E10Rik	Gas2l3
Gem	Gm44432	Socs2
Atp6v0d2	Phf14	Phlda1
Ggh	Wasl	Glipr1
Mms22l	Plxna4	Lyz2
Rragd	Tmem140	Wif1
Ddx58	Cyren	Rassf3
Ndufb6	D630045J12Rik	Os9
Bag1	Ubn2	Nab2
Ubap2	Zyx	Rpl41
Fam219a	Zfp783	Rps26
Il11ra1	Krba1	Cd63
Dctn3	Gimap9	Tcn2
Cd72	Gimap6	Plek
Clta	Gimap1	Rps27a
Aldh1b1	Gimap5	Gm5431
Tdrd7	Avl9	Gm2a
Anp32b	Vamp5	Atox1
Nans	ENSMUSG00000121008	Guk1
Trim14	Tet3	2410006H16Rik
Coro2a	Exoc6b	Gas7
Sec61b	Gm28720	Rpl26
Smc2	Gp9	Naa38
Slc44a1	Rab43	Cd68
Klf4	9930120I10Rik	Elp5
ENSMUSG00000120546	Mgll	Cxcl16
Txn1	Gm44005	Xaf1
Ptgr1	Gm44001	Cpd
Susd1	Abtb1	Spag5
Pole3	Podxl2	Slfn5
Atp6v1g1	Plxna1	Slfn2
Tnfsf8	Gm45828	Ccl9
Gm11223	Nr2c2	Ccl6
Megf9	Cpne9	Ccl3
Plin2	Gm44200	ENSMUSG00000120024
Rps6	Gm44053	Ccl4
Hacd4	Atp2b2	Wfdc17
Gm12610	Il17ra	Acaca
Cdkn2b	Bid	Scpep1
Pgm1	Gm44260	Nme1
Dhcr24	Mical3	Lrrc59
Acot11	Clec4a1	Rpl23
Nrd1	Clec4a3	Rpl19
Cdkn2c	Clec4b1	Tcap
Elavl4	Clec4a2	Cdc6
Foxd2os	C1rl	Top2a
Pdzk1ip1	Lpcat3	Naglu
Uqcrh	Acrbp	Dusp3
Rad54l	Cd27	Slc25a39
Nasp	Gm44067	Grn
Akr1a1	BC035044	Mrc2
Prdx1	Eps8	Milr1
Ccdc163	Gm15706	Rpl38
Rps8	2010013B24Rik	Cd300lb
Kif2c	2610017A05Rik	Cd300ld
Cdc20	3010003L21Rik	Cd300lf
Slc2a1	Amn1	Birc5
Svbp	Myadm	Timp2
Ybx1	Cnot3	Lgals3bp
Cited4	Fiz1	Gaa
Col9a2	Zfp865	Slc38a10
Ppt1	Zfp787	Slc16a3
Cap1	Zfp28	Efr3b
Ndufs5	Zfp773	Adcy3
Cdca8	Zfp606	Rsad2
Rspo1	Zfp329	Cmpk2
Ftl2-ps	Zfp110	Rps7
Eif3i	Zfp324	Egln3
Fabp3	C5ar2	Gm6218
Sdc3	Zc3h4	Rps29
Atpif1	Dact3	Rpl36al
Fgr	Pnma8a	Pygl
Nudc	Hif3a	Daam1
Cd52	Nova2	Hif1a
Sh3bgrl3	Mypopos	Npc2
Fam110d	Irf2bp1	Gpr65
Stmn1	Dmwd	Ifi27l2a
Aunip	Dmpk	Mpc1-ps
Runx3	Zfp112	Zfyve21
Clic4	Zfp108	Adssl1
Cnr2	4732471J01Rik	Jag2
Fuca1	Cxcl17	Crip1
Rpl11	Tmem91	H1f2
Luzp1	BC024978	Rps18-ps5
C1qb	Itpkc	Ly86
Ddost	Numbl	Gcnt2
Pink1	Zfp974	Gcm2
Nbl1	Zfp780b	Cd83
Micos10	Dyrk1b	Dtnbp1
Akr7a5	Lgals4	A930002C04Rik
Padi2	Rasgrp4	Cxcl14
Plekhm2	Sipa1l3	Ctla2a
Tmem51	Zfp790	Ctsl
Eno1	Zfp14	Ftl1-ps1
Rpl22	Zfp260	Rps23
Mrpl20	Zfp382	Tbca
Sdf4	Mag	Ccnb1
Isg15	Lgi4	Plpp1
Gm15772	Gm10640	Nim1k
Cyp51	2310043P16Rik	Il3ra
Cdk14	Chst8	Tkt
Sri	Gm33989	Lgals3
Abcb1b	Zfp788	Dlgap5
Fgl2	Zfp715	Dad1
Gm6560	Siglecg	Irf9
AI506816	Vsig10l	Ctsb
Tomm7	Cd33	Sox7
Klhl7	Siglece	Itm2b
Kcnh2	Fcgrt	Tpt1
Abcb8	Kcnc1	Tsc22d1
Asb10	Nav2	Gm10132
Abcf2	Gm32849	Rpl37
Actr3b	9130015G15Rik	Ptger4
Insig1	Herc2	Ank
Lmbr1	Tjp1	Dap
Dnajb6	Mef2a	Cpq
Tyms	Gm44694	Cox6c
Hadha	Zfp710	Pabpc1
Cenpa	Idh2	Atp6v1c1
Ost4	Gm45203	Dcstamp
Fndc4	Sema4b	Dpys
AI839979	Cib1	Atad2
Ywhah	Gdpgp1	Sqle
Tacc3	Ngrn	Ly6e
Gm1673	Hddc3	Ly6i
Nat8l	Zfp592	Slc39a4
Lrpap1	Tm6sf1	Rpl8
Htra3	Il16	Ift27
Mrfap1	Fzd4	Slc16a8
Man2b2	Gm45223	Baiap2l2
Hs3st1	6430511E19Rik	Maff
Gm7854	4632427E13Rik	ENSMUSG00000121075
Cpeb2	Fam181b	Tmem184b
Qdpr	ENSMUSG00000120382	Syngr1
Med28	Arrb1	Srebf2
Ncapg	Tpbgl	Tspo
Lgi2	Gm10605	Racgap1
Sel1l3	Slco2b1	Atp5g2
Stim2	Gm15635	Gpr84
Arap2	Relt	Litaf
Rell1	Fchsd2	Sdf2l1
Tbc1d1	Ppfibp2	Masp1
Tlr1	Ric3	Rtp4
Rpl9	AA474408	Bcl6
Apbb2	Ampd3	Iqcg
C530043K16Rik	Rnf141	Hacd2
Yipf7	Zbed5-ps	Fam162a
Tec	Tmc7	Cd200r4
Rufy3	Eef2k	Btla
Dck	Gm44901	Abi3bp
Afp	Tnrc6a	Atp5j
Pf4	Sult1a1	Adamts1
Naaa	Slx1b	Ets2
Cxcl9	Taok2	Mx1
Art3	Gm44735	Synj2
Cxcl10	Qprt	Pkmyt1
Scarb2	Septin1	Elob
Septin11	Zfp553	Atp6v0c
Cnot6l	Prr14	Tsc2
Anxa3	Srcap	Rps2
Antxr2	Zfp646	Gnptg
Mir703	Gm15503	Atp6v0e
Cops4	Ate1	Pacsin1
Plac8	Ifitm10	Cdkn1a
Coq2	R74862	Myo1f
Hpse	Insr	Rps28
Arhgap24	Arhgef18	Rps18
Nudt9	Zfp358	H2-K1
Spp1	Ccl25	H2-Oa
Gbp9	Efnb2	H2-DMa
Gbp4	4931415C17Rik	Psmb8
Gbp6	Thsd1	H2-Ab1
Lrrc8d	Ank1	ENSMUSG00000120992
Rpl5	ENSMUSG00000120972	Tnf
Atp5k	Pomk	H2-D1
Crlf2	Hook3	Tcf19
Galnt9	Zfp703	Ier3
Hscb	Ppp1r3b	H2-T23
Crybb3	Acsl1	H2-M3
Gm3511	Casp3	Olfr110
Coro1c	Nat1	Trem2
Usp30	Zfp963	Rftn1
Alkbh2	Zfp866	Plin3
Gltp	Klhl26	Uhrf1
Ankrd13a	Tmem59l	Rpl36
Oasl2	Lrrc25	C3
Gm13822	6330537M06Rik	Qpct
Oasl1	Map1s	Tmem178
Cox6a1	Zfp882	Haao
Rplp0	Gm45779	Bambi
Cit	Calr3	Egr1
Suds3	Med26	Sil1
Pebp1	ENSMUSG00000120183	C330008A17Rik
Rfc5	Gab1	Fgf1
Plbd2	ENSMUSG00000120076	Cd63-ps
Oas2	Gm9725	Lox
Oas3	Inpp4b	Lmnb1
Oas1c	Clgn	Marchf3
Oas1b	Scoc	Fbn2
Oas1g	Lyl1	Isoc1
Oas1a	Siah1a	Rps14
Ptpn11	N4bp1	Cd74
Rpl6	Tent4b	Pmaip1
Erp29	Sall1	Tubb6
Aldh2	Chd9	Slc66a2
Tctn1	Gm45640	Yif1a
Vps29	Gm45797	Banf1
Arpc3	Adgrg1	Efemp2
P2rx4	Kifc3	Cfl1
Anapc5	Mmp15	Fau
Tmem120b	Cklf	Cox8a
Rhof	Zfp90	Fth1
Clip1	Zfhx3	Cd5
Kntc1	Gm38042	A430093F15Rik
Hcar2	Znrf1	Stx3
Rilpl2	Maf	Mpeg1
Snrnp35	Gm10617	Psat1
Scarb1	ENSMUSG00000120233	Mamdc2
Gm10382	A130014A01Rik	Cd274
Bri3bp	Zcchc14	Ch25h
Ran	9330133O14Rik	Gm26902
Rps16-ps2	Piezo1	Ifit2
Sumf2	2810013P06Rik	Ifit3
Chchd2	Spata33	Ifit1
Gusb	Taf5l	Pgam1
Tpst1	Exoc8	Got1
Rcc1l	Phxr4	Scd2
Clip2	Zfp846	Gsto1
Lat2	Icam5	Cybb
Fzd9	Zfp809	Slc25a43
Rasa4	Zfp810	Rpl39
Cux1	Gm47772	Ndufa1
Ift22	Gm29642	Hprt
Fis1	ENSMUSG00000120169	Fgf13
Ap1s1	Fli1	Ssr4
Serpine1	Gm22060	Maged1
Ache	Gm37474	Snx12
Gm15753	Ets1	Il2rg
Pilra	Tirap	Pgk1
Pilrb1	Arhgef12	Rpl36a
Lamtor4	5830462O15Rik	Gla
Fam20c	Bcl9l	Tceal9
Pdgfa	A830035O19Rik	Prdx4
Prkar1b	Sik2	Ptchd1
Adap1	Rab39	Gm15156
3110082I17Rik	Peak1	mt-Nd1
Gper1	1700017B05Rik	mt-Co1
Zfand2a	Scamp5	mt-Nd5
Snx8	Gm26631	mt-Cytb
Eif3b	Fam219b	ENSMUSG00000095742
Card11	Mpi
Tecpr1	Arid3b
Bri3	Cd276
Arpc1a	Gm5122
Arpc1b	Gm33699
Atp5j2	Tle3
Usp12	Smad3
Rpl21	Slc24a1
Rasl11a	Parp16
Polr1d	Csnk1g1
Flt1	Herc1
Pomp	Gm55959
5930430L01Rik	Gm17477
Gm20559	Bckdhb
Samd9l	Rwdd2a
Sem1	Gm37226
C1galt1	Tbc1d2b
Ndufa4	Gm16794
Mdfic	BC043934
St7	Zbtb38
Fam3c	Msl2
Ndufa5	Dusp7
Impdh1	Acy1
Atp6v1f	Rbm15b
Lrguk	Gm9917
Akr1b3	Hyal1
1810058I24Rik	Naa80
Creb3l2	Slc38a3
Svopl	Inka1
Zc3hav1	Amigo3
Fmc1	Bsn
Parp12	Klhdc8b
Ezh2	Nbeal2
Gpnmb	Cmtm6
Cycs	Cmtm7
Mindy4	Gm9888
Fkbp9	Cmtm8
Herc6	Itga9
Gm9794	Gm2415
Gng12	Acvr2b
Gadd45a	4930516B21Rik
Rpl34-ps1	Cx3cr1
Capg	Gm47097
Tgoln1	Vipr1
Tmsb10	Ccr1l1
Pole4	Ccr5
Bola3	Gm16153
Rab11fip5	A630066F11Rik
Gm10443	Fbxo30
Snrpg	Ifngr1
Anxa4	A830082N09Rik
Mcm2	Cd164
Nup210	Ccdc162
Gm5723	Sesn1
Suclg2	Gm6627
Tpt1-ps3	Cep85l
Bhlhe40	Gm47917
Rpl32	Hsf2
Plxnd1	Cdh23
Marchf8	Jmjd1c
Usp18	Rhobtb1
Rps27a-ps3	Ank3
Tpi1	Slc16a9
Cdca3	Phyhipl
P3h3	Ggt5
Gpr162	Mmp11
Lag3	2610008E11Rik
Pianp	Cnn2
Gapdh	Gng7
Mrpl51	S1pr4
Cd9	Gna15
Rad51ap1	Ankrd24
Tigar	Zfp873
Foxm1	Gm17249
Klrb1a	Tmem263
Gm5884	Nt5dc3
Klrb1c	Gm48768
Klrb1b	Galnt4
Cd69	Thap2
Clec1b	Gm40773
Clec1a	Lrig3
Clec7a	Dgka
Gabarapl1	Tmem198b
Ybx3	Patz1
Lockd	Morc2a
Rpl38-ps2	Myo1g
Rps25-ps1	Gm11998
Ccdc91	Ikzf1
Ndufa3	Cnrip1
Rps9	Glns-ps1
Tmem238	Cep68
Rpl28	Chac2
Ube2s	Pwwp2a
Shisa7	Ltc4s
Rps5	Maml1
Lig1	Rmnd5b
Selenow	Sec24a
Nop53	Gdf9
Napa	Pdlim4
Sae1	Slc36a2
Tmem160	Slc36a1
Ap2s1	Mfap3
Slc1a5	Galnt10
Calm3	Irgm2
Snrpd2	Zfp672
Eml2	H2aw
Relb	2310058D17Rik
Apoc4	Jmjd4
Apoc1	ENSMUSG00000120997
Apoe	Tnfrsf13b
Bcl3	Usp22
Kcnn4	Epn2
Plaur	Grap
Cadm4	Slc5a10
Rps19	Fam83g
Atp1a3	Prpsap2
Axl	Zfp287
Prx	Zfp286
Pld3	Fbxw10
Rps16	Slc25a35
Sirt2	ENSMUSG00000120312
Eif3k	Ctc1
Map4k1	9330160F10Rik
Capns1	Vamp2
Tyrobp	Kdm6b
Hcst	Sat2
Cox6b1	Zbtb4
Cd22	Fgf11
Fxyd5	Kctd11
Gpi1	Gm56228
Nudt19	0610010K14Rik
Ccne1	Eno3
1600014C10Rik	Zfp3
Siglecf	Gm12322
Emc10	P2rx1
Rps11	Camkk1
Rpl13a	Ncbp3
Rpl14-ps1	Itgae
Gys1	Haspin
Ftl1	Shpk
Nucb1	Rtn4rl1
Rpl18	Serpinf1
Sergef	Wdr81
Ldha	Slc43a2
Gm9999	Abhd15
Htatip2	Nufip2
Atp10a	Slc46a1
Trpm1	Adap2os
Mtmr10	Cdk5r1
Arrdc4	Myo1d
AU020206	Mmp28
Isg20	Dusp14
Mfge8	ENSMUSG00000120006
Fanci	Gdpd1
Prc1	Tmem100
Gm15880	Hlf
Iqgap1	Abcc3
Nmb	Xylt2
Rps17	Polr2k-ps
Cpeb1	ENSMUSG00000120942
Arnt2	Tbkbp1
Gm15501	Cdk12
Acer3	Pgap3
Dgat2	Thra
Rps3	Rapgefl1
Ucp2	ENSMUSG00000120714
Atg16l2	Dcakd
Inppl1	ENSMUSG00000120351
Folr2	Hexim1
Il18bp	Arhgap27
Pgap2	Tanc2
Rrm1	Map3k3
Trim34a	Gm11672
Gm15133	Pecam1
Trim34b	1810010H24Rik
Trim12c	Helz
Trim30b	Prkca
Trim30a	Gm11655
Trim30d	Gm11696
Arfip2	Kcnj16
Taf10	Cd300a
Gvin2	Cdr2l
Gvin1	Armc7
Gvin-ps7	Gm11702
Gvin3	Trim65
ENSMUSG00000120115	Tnrc6c
Eif3f	Tha1
Rpl27a	Gm11748
Wee1	Cbx8
Calca	Sgsh
Gm15500	Slc26a11
Rps13	Endov
Nucb2	Rac3
Xylt1	Narf
Gm45153	Gm48315
Rps15a	Myt1l
Itpripl2	Ccdc71l
Coq7	Atxn7l1
Gde1	Agmo
Tmem159	Gm34408
Mettl9	Etv1
Gga2	Dock4
Plk1	Nova1
Apobr	2700097O09Rik
Bola2	3110056K07Rik
Aldoa	Rtn1
Mvp	ENSMUSG00000120877
Kif22	Gm17195
Spn	Actn1
Vkorc1	Galnt16
Itgax	Slc10a1
Cox6a2	Gm49654
Tgfb1i1	Numb
Gm5602	Gm3791
Plekha1	Fam161b
Bccip	Vash1
Dhx32	Foxn3
Mki67	Ccdc88c
Mgmt	Asb2
Glrx3	Gm15523
Bnip3	Snhg10
Lrrc27	Gm34220
Pwwp2b	Wdr20
Fuom	Gm26912
Echs1	2810029C07Rik
Ifitm2	Rapgef5
Ifitm3	Tasor2
Gm5905	Wdr37
Irf7	Gm48375
Slc25a22	Gm47322
Rplp2	Epdr1
Ctsd	Elmo1
Tnni2	Zkscan8
Lsp1	Gm40841
Mrgpre	Sox4
Dhcr7	Gm11368
Tpcn2	Mboat1
Shcbp1	Dusp22
Tnfsf13b	Irf4
Arhgef7	A730091E23Rik
Lamp1	Nrn1
Gas6	Rreb1
Mcph1	Tmem170b
Agpat5	Adtrp
Rpl19-ps11	Gm10790
Ckap2	Sirt5
Gm26714	Jarid2
Tcim	Atxn1
Adam9	Gm37238
Eif4ebp1	Ninj1
Eri1	Hrh2
Tusc3	Gm24195
Msr1	Dok3
Ankrd37	B230219D22Rik
Neil3	Klhl3
Sap30	Ntrk2
Hmgb2	4933433G19Rik
Galnt7	Zfp712
Hpf1	Ube2ql1
Ddx60	Gm15912
Msmo1	Tppp
Lpl	Gm16125
Atp6v1b2	Gpr150
Ndufa13	Arrdc3
Rex1bd	Cmya5
Uba52	Gfm2
Lsm4	D130062J10Rik
Rpl18a	Ccdc125
Haus8	Rnf180
Myo9b	Lrrc70
Bst2	Zswim6
Mvb12a	ENSMUSG00000121053
Tmem221	2810403G07Rik
Colgalt1	Slc38a9
B3gnt3	Gm41071
Cyp4f18	Gm3739
Tpm4	Gm26650
Tom1	Camk2g
Hmox1	Zmiz1
Mcm5	Stab1
Ndufb7	Shld2
Asf1b	Gm8113
Il27ra	Rnase10
Cacna1a	Arhgef40
Gm16183	Gm16617
Ier2	Sall2
Calr	Slc7a8
Syce2	Wdfy2
Get3	9930012K11Rik
Wdr83os	Lpar6
Man2b1	Gm34589
Bbs2	Ccdc152
Mt1	Lifr
9330175E14Rik	Slc1a3
Nlrc5	Il7r
Ccdc102a	Rad1
Got2	Otulinl
Cmtm3	Trio
Cbfb	Gm9891
Hsf4	Ctnnd2
Nutf2	ENSMUSG00000121114
Gm10073	Gm10384
Kars	Sybu
Cmc2	Csmd3
Cenpn	Deptor
Gins2	Gm20712
Cox4i1	Mtss1
Map1lc3b	Adcy8
Gm42047	Sla
Cyba	Peg13
Galns	Tigd5
Trappc2l	Zfp623
Rpl13	ENSMUSG00000120785
Fanca	Gm22107
2310022B05Rik	Tnrc6b
ENSMUSG00000120101	Mrtfa
Tomm20	Gm17025
Nrp1	Tef
ENSMUSG00000121092	Tob2
Casp1	Nfam1
Casp4	Scube1
Mmp12	Prr5
Smco4	Ano6
Slc36a4	Kmt2d
Ubl5	1700120C14Rik
Ldlr	Bcdin3d
Spc24	Gpd1
Rab3d	Dip2b
Tmem205	Gm49474
Anln	1110013H19Rik
Npsr1	Atg101
Eepd1	Espl1
St14	1700037C18Rik
Aplp2	Gm15879
Sc5d	Dnase1
Mcam	ENSMUSG00000120462
H2ax	Srl
Rps25	Ubald1
Atp5l	Snn
Fxyd6	ENSMUSG00000120347
Cadm1	Snx29
Rexo2	Cebpd
Zbtb16	Hic2
Rpl10-ps3	Arvcf
Timm8b	Gm15760
Idh3a	Ephb3
Pstpip1	Magef1
Gm55094	Kng2
Cspg4	Hes1
Man2c1	Tmem44
Cox5a	Hspbap1
Pml	Ildr1
Nptn	Cox17
Tmem202	Arhgap31
Hexa	Upk1b
Pkm	Zbtb20
Rplp1	Abhd10
Kif23	Filip1l
Zwilch	Nrip1
Rpl4	Mir99ahg
Pclaf	Gm21816
Ppib	9430053O09Rik
Rps27l	Gm36963
Tln2	Bach1
Anxa2	Brwd1
Myo1e	Zdhhc14
Ccnb2	Prkn
Rab27a	ENSMUSG00000120176
Myo5a	Rgmb
Eef1a1	BC002059
Cox7a2	Zfp97
Irak1bp1	Gm6712
Hmgn3	Lix1
Gm2065	Zfp52
Ttk	Zfp943
Mthfsl	Gm7805
Bcl2a1d	Zfp758
Bcl2a1a	6330415G19Rik
Bcl2a1b	Tmem204
Mthfs	Gm50013
Minar1	Phf1
Tmed3	ENSMUSG00000120301
Ctsh	9630028I04Rik
Dipk2a	Rps10
Chst2	Gm4356
Gm37805	Trp53cor1
Atp1b3	Fgd2
Gm10123	Gm50240
Anapc13	Pknox1
Trf	Gm26549
Topbp1	Wiz
Rpl29	Zfp871
Manf	Zfp763
Traip	Zfp955b
Gpx1	Notch4
Lamb2	Ddah2
Shisa5	Ly6g6e
Tma7	Ncr3-ps
Ccrl2	Lst1
Crtap	Nrm
Glb1	ENSMUSG00000121151
Rps27rt	ENSMUSG00000120154
Tgfbr2	Gabbr1
Rpsa	Enpp5
Rpl14	Cul9
Ctnnb1	Bicral
Trak1	Apobec2
Cck	Plcl2
Lyzl4	Tbc1d5
ENSMUSG00000120680	Adgre4
Higd1a	Zfp119b
Gm26797	Yju2
Kif15	Shd
Tmem42	ENSMUSG00000119983
Zdhhc3	Fer
Tmem158	Gm26510
Lars2	1600022D10Rik
Limd1	Zfp36l2
Ulbp1	Thada
Stx11	Ttc7
Cited2	Kcnk12
Perp	Zeb1
Sgk1	Gm28529
Rps12	Gm9993
Enpp1	Gm6277
Gm9824	Zfp397
Gm10275	Zfp35
Cenpw	Zfp24
Hint3	Celf4
Rwdd1	Syt4
Fyn	Sap130
Slc16a10	Gm26533
Mical1	Map3k2
Armc2	A830052D11Rik
Snx3	Tslp
Sec63	1700066B19Rik
Gm3699	Ecscr
Crybg1	Sting1
Prep	Igip
Gpx4-ps2	Hbegf
Lilrb4b	3222401L13Rik
Lilrb4a	Pcdhga12
Smpdl3a	Dele1
Chst3	Fem1c
Psap	Gm4221
Ppa1	Ndst1
Aifm2	Afap1l1
Srgn	Adrb2
Ddx21	Zfp532
Dna2	Gm50462
Ctnna3	Gm26910
Nrbf2	Gm45871
Egr2	Carns1
Rtkn2	Rbm4b
Cdk1	Malat1
Mif	Slc25a45
Chchd10	Gm42067
Pofut2	Pygm
Adarb1	Ccdc88b
Itgb2	Rab3il1
Pfkl	Dagla
Rrp1	Ms4a6b
Cstb	Rfx3
Madcam1	Glis3
Bsg	Pten
Gpx4	ENSMUSG00000120362
Atp5d	Stambpl1
Fam174c	Tll2
Rps15	Lcor
Uqcr11	BC037704
Oaz1	Dnmbp
Eef2	Armh3
Mrpl54	Sufu
Mfsd12	Neurl1a
4930404N11Rik	Sh3pxd2a
Chst11	Gm30541
Ascl4	Adra2a
Rtcb	Tcf7l2
Hsp90b1	B230217O12Rik
Igf1	Clcn5
Dram1	Tfe3
Gnptab	Kcnd1
Gas2l3	Porcn
Tmpo	Chst7
Snrpf	Gm9085
Ndufa12	Syn1
Cep83	Sash3
Socs2	Rbmx
Nudt4	Mamld1
Eea1	Abcd1
ENSMUSG00000120467	ENSMUSG00000120242
E2f7	Gpr165
Nap1l1	Ophn1
Phlda1	Stard8
Glipr1	Efnb1
Cct2	Cxcr3
Lyz2	Nhsl2
Lyz1	Phka1
Mdm1	Gm38020
Wif1	Armcx5
Rassf3	Gprasp1
Os9	Gprasp2
B4galnt1	Slc25a53
Nab2	Mbtps2
Atp5b	Nhs
Rbms2	Tceanc
Timeless	Gm15232
Stat2	Frmpd4
Myl6
Rpl41
Rps26
Cd63
Pik3ip1
Selenom
Slc35e4
Tcn2
Pes1
Sec14l2
Uqcr10
Mrps24
Ppia
Fignl1
Sec61g
Plek
Pno1
Vps54
Rps27a
Sptbn1
Snrnp25
Sh3pxd2b
Npm1
Hmmr
Ccng1
F630206G17Rik
Clint1
Rack1
Irgm1
Gm5431
Tgtp2
Ifi47
Nhp2
Hspa4
Uqcrq
Hint1
Gpx3
Gm2a
Atox1
Gm12250
Guk1
Pemt
Srebf1
Kcnj12
2410006H16Rik
Gas7
Myh10
Rpl26
Aurkb
Tmem107
Naa38
Cd68
Eif4a1
Tmem256
Acap1
Eif5a
Gabarap
Alox15
Cxcl16
Scimp
C1qbp
Pimreg
Txndc17
Xaf1
Fbxo39
Cpd
Tlcd1
Rpl23a
Spag5
Pigs
Tmem97
Evi2
Evi2a
Rab11fip4
Ccl2
Ccl12
Slfn5
Slfn9
Slfn8
Slfn2
Ccl5
Ccl9
Ccl6
Ccl3
ENSMUSG00000120024
Ccl4
Wfdc17
Acaca
Gm11478
Rnu1a1
Dynll2
Akap1
Scpep1
Trim25
Smim36
Utp18
Nme1
Mrpl27
Gm11545
Phb
Atp5g1
Copz2
Npepps
Rpl23
B230217C12Rik
Rpl19
Tcap
Pnmt
Mien1
Top2a
Gm10039
Jup
P3h4
Fkbp10
Acly
Dhx58
Naglu
Becn1
Rpl27
Ifi35
Vat1
Tmem106a
Etv4
Dusp3
Slc25a39
Grn
Gfap
Kif18b
Itgb3
Mrc2
Ace
Tex2
Milr1
Kpna2
Kcnj2
Rpl38
Ttyh2
Cd300lb
Cd300ld
Cd300lf
Atp5h
Caskin2
Tk1
Birc5
Timp2
Lgals3bp
Gaa
Rnf213
Slc38a10
Mrpl12
Slc25a10
Pcyt2
Cenpx
Fasn
Slc16a3
Ogfod3
Dtnb
Efr3b
Adcy3
Ptrhd1
E2f6
Pqlc3
Odc1
Hpcal1
Iah1
Rrm2
Id2
Rsad2
Cmpk2
Rps7
Gm6992
Nampt
Hdac9
Egln3
Mia2
Mis18bp1
Rpl17-ps3
Rps29
Pole2
Pygl
Dact1
Daam1
ENSMUSG00000120322
Gm15283
Hif1a
Atp6v1d
Vti1b
Susd6
Npc2
Gm10095
Galc
Gpr65
Gm47567
Calm1
Ndufb1
Ifi27
Ifi27l2a
Glrx5
Setd3
Hsp90aa1
Mpc1-ps
Rps19-ps6
Traf3
Klc1
Zfyve21
Ppp1r13b
5033406O09Rik
Atp5mpl
Inf2
Adssl1
Siva1
Zbtb42
Ahnak2
Jag2
Crip1
Ncapg2
Cdca7l
Itgb8
Pitrm1
Idi1
H2bc15
Gm11274
H1f3
H2bc4
Gmnn
Rps18-ps5
Serpinb1c
Serpinb6a
Bphl
Psmg4
Pxdc1
Ly86
Gcnt2
Tmem14c
Gcm2
Cd83
Dtnbp1
Dek
Rnf144b
A930002C04Rik
Fbxw17
Cks2
4833439L19Rik
Nop16
Tspan17
Prelid1
Pdlim7
Pcbd2
Cxcl14
Ctla2a
Aopep
Zfp367
Habp4
Ctsl
Uqcrb
Tent4a
Nsun2
Ndufs6
Pdcd6
Ftl1-ps1
Cast
Gm4149
Ell2
Glrx
Polr3g
Cox7c
Rps23
Tbca
Pde8b
Nsa2
Btf3
Serf1
Smn1
Mrps36
Cenph
Ccnb1
Cd180
Cenpk
Depdc1b
Plk2
Gm10736
Plpp1
Hmgcs1
Nim1k
BC147527
Rpl15
Il3ra
Rtraf
Dnajc9
Anxa7
Plau
Lrmda
Kcnma1
Rps24
Tmem254
Tkt
Spcs1
Txndc16
Ero1a
Cdkn3
Gch1
Wdhd1
Lgals3
Dlgap5
Slc39a2
Dad1
Dhrs4
Psme1
Psme2
Irf9
Nedd8
Ska3
Phf11a
Phf11b
Phf11d
Arl11
Spryd7
Rnaseh2b
Ctsb
Fdft1
Sox7
Msra
Pbk
Cdca2
Sorbs3
Dok2
Itm2b
Esd
Tpt1
Tsc22d1
Ccdc122
Gm10132
Epsti1
Olfm4
Tbc1d4
4933432I03Rik
Gm34643
Gm10076
Gpr18
Clybl
Ghr
Oxct1
Rpl37
Ptger4
Dab2
Rai14
4930556M19Rik
Ank
B230362B09Rik
Dap
Cpq
Rpl30
Cox6c
Pabpc1
Atp6v1c1
Dcstamp
Dpys
Eif3e
Eif3h
Atad2
Ndufb9
Sqle
Kcnk9
Ly6e
Ly6i
Ly6a
Eef1d
Parp10
Slc39a4
Rpl8
Txn2
Lgals1
Gcat
Polr2f
Slc16a8
Baiap2l2
Maff
ENSMUSG00000121075
Tmem184b
Nptxr
Rpl3
Syngr1
St13
Aco2
Gm5805
Srebf2
Cenpm
Smdt1
Cyb5r3
Tspo
Atxn10
Gtse1
Rpl31-ps8
Abcd2
Prickle1
Tuba1c
Troap
Racgap1
Slc11a2
Tamalin
Eif4b
Pfdn5
Atp5g2
Hnrnpa1
Gpr84
Itga5
Trap1
Eef2kmt
Rmi2
Spidr
Sdf2l1
Ydjc
Ube2l3
Slc25a1
Ranbp1
Cdc45
Klhl6
Eef1akmt4
Rps10-ps2
St6gal1
Masp1
Rtp4
Bcl6
Dynlt2b
Tfrc
Iqcg
Rpl35a
Hacd2
Parp14
Parp9
Fam162a
Ndufb4
Atp6v1a
Naa50
Cd200r4
Btla
Ift57
Dubr
Gm6767
Alcam
Nfkbiz
Samsn1
Gm9843
Usp25
Btg3
D16Ertd472e
Atp5j
App
Adamts1
Atp5o
Chaf1b
Ets2
Pcp4
Mx1
Mx2
Synj2
Gtf2h5
Dynlt1a
Ezr
Mpc1
Tcp1
Dll1
Psmb1
Hcfc1r1
Pkmyt1
Elob
Amdhd2
Atp6v0c
Ccnf
Rps2
Jpt2
Gnptg
Metrn
Gm8186
Mrpl28
Rgs11
Neurl1b
Atp6v0e
Uqcc2
Pacsin1
Ilrun
Rpl10a
Cdkn1a
Ndufv3
Myo1f
Rps28
Ndufa7
Cd320
Rps18
H2-K1
H2-Oa
H2-DMa
Psmb9
Tap1
Psmb8
H2-Ob
H2-Ab1
H2-Aa
C4b
Nelfe
ENSMUSG00000120992
Vars
H2-D1
H2-Q4
H2-Q5
H2-Q6
H2-Q7
Tcf19
Cchcr1
Ier3
H2-T23
H2-T22
H2-T-ps
H2-T10
Gm19684
Gm20429
H2-M3
Olfr110
Olfr111
Rn18s-rs5
Runx2
Vegfa
Dnph1
Mea1
A530064D06Rik
Treml2
Trem2
Rftn1
Chaf1a
Plin3
Uhrf1
Micos13
Rpl36
C3
Ndc80
Gm6548
Eif2ak2
Qpct
Tmem178
Thumpd2
Cox7a2l
Mta3
Haao
C430042M11Rik
Plekhh2
Crem
Bambi
Map3k8
4833419F23Rik
Colec12
Gm10036
Gm10269
Mocos
Stard4
Nrep
Kif20a
Egr1
Etf1
Ctnna1
Sil1
C330008A17Rik
Sra1
Ndufa2
Pcdhb22
Pcdhgb1
Pcdhgb7
Arhgap26
Fgf1
Prelid2
Ap3s1
Cd63-ps
Lox
Lmnb1
Marchf3
Slc12a2
Fbn2
Isoc1
Gm4951
Gm5970
F830016B08Rik
Iigp1
Smim3
Synpo
Rps14
Cd74
Pmaip1
Tubb6
Mbd2
Rpl17
Slc66a2
Cndp2
Socs6
Rttn
Gstp2
Tmem134
Pcx
Banf1
Ctsw
Efemp2
Cfl1
Capn1
Fau
Cdca5
Fkbp2
Macrod1
Cox8a
Ubxn1
Eef1g
Incenp
Fth1
Fads2
Tmem258
Cd5
A430093F15Rik
Slc15a3
Tmem132a
Ccdc86
AW112010
Ms4a7
Ms4a4c
Stx3
Mpeg1
Gm6545
Gm47242
Psat1
Cep78
Trpm6
Mamdc2
Fam189a2
Fxn
Pum3
Cd274
Gm36043
Pdcd1lg2
Prkg1
Rpl9-ps6
Ch25h
Gm26902
Lipa
Ifit2
Ifit3
Ifit3b
Ifit1
Kif20b
Hectd2
Kif11
Cep55
Hells
Tctn3
Pgam1
Got1
Entpd7
Scd2
Ndufb8
Dpcd
Nfkb2
Atp5md
Gsto1
Itprip
Acsl5
Csf2ra
Plp2
Cybb
Dynlt3
AA414768
Usp9x
Rpl3-ps1
Ndufb11
Slc25a43
Rpl39
Ndufa1
Lamp2
C1galt1c1
Hprt
Htatsf1
Fgf13
F9
Gm8172
Cd99l2
Cetn2
Bcap31
Ssr4
Emd
Rpl10
Dnase1l1
Mpp1
Fundc2
Gk
Fth1-ps
Pdk3
Eif2s3x
Apoo
Maged1
Igbp1
Kif4
Snx12
Il2rg
Rps4x
Pbdc1
Cox7b
Pgk1
Sh3bgrl
Cldn34c1
Timm8a1
Rpl36a
Gla
Tceal8
Tceal9
Bex3
Morf4l2
Rnf128
Hsd17b10
Rps7-ps3
Nbdy
Acot9
Prdx4
Ptchd1
Gm15156
Reps2
Gm7331
Mospd2
Tmsb4x
mt-Rnr1
mt-Rnr2
mt-Nd1
mt-Nd2
mt-Tn
mt-Tc
mt-Co1
mt-Nd3
mt-Nd4
mt-Nd5
mt-Nd6
mt-Cytb
mt-Tp
ENSMUSG00000095742

### Sheet: Fig.3 Venn Diagrams Results
Shared Genes DOWN in F5x v FWt and DAM Genes (15 genes)	Shared Genes UP in F5x v FWt and DAM Genes (311 genes)	Shared Genes DOWN in M5x v MWt and DAM Genes (0 genes)	Shared Genes UP in M5x v MWt and DAM Genes (215 genes)
Srgap2	Cst7		Cst7
P2ry13	Lpl		Lpl
P2ry12	Clec7a		Clec7a
Txnip	Itgax		Itgax
Crybb1	Spp1		Spp1
Tmem119	Igf1		Igf1
Slco2b1	Apoe		Apoe
Maf	Axl		Axl
1700017B05Rik	Ank		Ank
Cmtm6	Ch25h		Ch25h
Cx3cr1	Ctsd		Ctsd
Ccr5	Ccl3		Ccl3
Cd164	Baiap2l2		Baiap2l2
Rps10	Csf1		Csf1
Malat1	Fam20c		Fam20c
	Gnas		Gnas
	Ctsb		Ctsb
	Lyz2		Lyz2
	Cd63		Cd63
	Lgi2		Lgi2
	Tyrobp		Tyrobp
	Hpse		Hpse
	Mamdc2		Mamdc2
	Cox6a2		Cox6a2
	Cd63-ps		Cd63-ps
	Ccl6		Ccl6
	Gm1673		Gm1673
	Cd9		Cd9
	Ccl4		Ccl4
	Ctsz		Ctsz
	Fth1		Fth1
	B2m		B2m
	Gusb		Gusb
	Fabp3		Fabp3
	Actr3b		Actr3b
	H2-D1		H2-D1
	Ctsl		Ctsl
	Serpine2		Serpine2
	Cd52		Cd52
	Lgals3bp		Lgals3bp
	Dkk2		Dkk2
	Psat1		Psat1
	Gm10076		Cxcl14
	Cxcl14		Lox
	Lox		Capg
	Flt1		Mif
	Capg		Nceh1
	Mif		Sulf2
	Nceh1		Rps2
	Sulf2		Npc2
	Lyz1		Etl4
	Rps2		Cd68
	Npc2		Rps28
	Gm15500		Syngr1
	Etl4		Anxa5
	Cd68		Hif1a
	Rps28		H2-K1
	Syngr1		Atp1a3
	Rpsa-ps10		Hexa
	Anxa5		Gpnmb
	Hif1a		Cd34
	H2-K1		Fabp5
	Atp1a3		Ramp1
	Kcnj2		Myo1e
	Hexa		Cadm1
	Gm10269		Ndufa1
	Gpnmb		Crlf2
	Cd34		Tpi1
	Fabp5		Cox6a1
	Ramp1		Rplp2
	Myo1e		Rpl18a
	Cadm1		Pld3
	Ndufa1		Rps18
	Crlf2		Rpl37
	Tpi1		Rps21
	Gm13456		Slamf9
	Cox6a1		Tmem163
	Rpl10a-ps1		Trem2
	Rplp2		Timp2
	Rpl18a		Aldoa
	Pld3		Rps5
	Rps18		Rpl23
	Rps24		Myo5a
	Rpl37		Gpr65
	Rps21		Rps20
	Slamf9		Grn
	Tmem163		Atp6v0c
	Gm15427		Rpsa
	Trem2		Rps19
	Timp2		Lrpap1
	Aldoa		Cck
	Rps5		Adssl1
	Rpl23		Aplp2
	Myo5a		Rplp1
	Gpr65		Cxcl16
	Rps20		Plaur
	Rpl10a		Rps14
	Grn		Rpl12
	Atp6v0c		Rps3
	Rpsa		Bambi
	Rps19		Rps25
	Lrpap1		Rpl14
	Cck		Rplp0
	Adssl1		Ctse
	Gstm5		Chst2
	Aplp2		Cd83
	Apoc4		Gm3511
	Fxyd6		Cox8a
	Rplp1		Rpl38
	Rps4x		Rps26
	Cxcl16		Mpeg1
	Plaur		Bhlhe40
	Rps14		Rpl39
	Rpl38-ps2		Ctsa
	Rpl12		Acaca
	Csf2ra		Atp1b3
	Rps10-ps1		Tpt1
	Rps3		Rftn1
	Sh3pxd2b		Nrp1
	Bambi		Rpl37a
	Gm7331		Cd74
	Rps25		Egln3
	Gm10443		Pgk1
	Rpl14		Ldha
	Rpl5		Eef1b2
	Gm15772		Cpd
	Rplp0		Creg1
	Ctse		Rps15
	Rpl22		Rps16
	Chst2		Pdcd1
	Gm4149		Ptchd1
	Cd83		Arrdc4
	Gm3511		Sdf2l1
	Gm9843		Il18bp
	Cox8a		Ssr4
	Rpl38		St14
	Gm10073		Atox1
	Rpl14-ps1		Atp6v0d2
	Rps26		Tcap
	Mpeg1		Dpp7
	Bhlhe40		Maff
	Rpl39		Rps12
	Perp		Eef1a1
	Ctsa		Tlr2
	Acaca		Pabpc1
	Atp1b3		Tmed3
	Gm5805		Cd5
	Inf2		Sdf4
	Tpt1		Gba
	Rftn1		Gas2l3
	Nrp1		Gm2000
	Rpl37a		Cxcr4
	Cd74		Rpl27a
	Egln3		Apbb2
	Pgk1		Dpys
	Ldha		Usp12
	Eef1b2		Gas7
	Cpd		Rpl35
	Creg1		Ephx1
	Rps15		Scpep1
	Plekhh2		Rpl32
	Vat1		Pebp1
	Rps16		Rpl11
	Pdcd1		Tspo
	Ptchd1		Cstb
	Kcnma1		Rps27a
	Rpl13a		Pea15a
	Arrdc4		Glb1
	Sdf2l1		Cox4i1
	Anxa3		Rpl13
	Rpl35a		Prdx1
	Kif1a		Dnajb14
	Bcl2a1d		Slc11a1
	Plbd2		Pgam1
	Rpl6		Tpd52
	Il18bp		Gpr84
	Ssr4		Gm2a
	St14		Scd2
	Atox1		Cd300lb
	Atp6v0d2		Fcer1g
	Colec12		Prdx4
	Tcap		Naglu
	Rpl9-ps6		Gla
	Dpp7		Gsto1
	Plin2		Fxyd5
	Nexn		Man2b1
	Maff		Rps8
	Rps15a		Eef2
	Rps12		Cybb
	Eef1a1		Rpl4
	Tlr2		St8sia6
	Rpl3		Atp6v0e
	Pabpc1		Got1
	Rps9		Fau
	Tmed3		Atf3
	Cd5		Ldlrad3
	Sdf4		Asb10
	Gba		Fuca1
	Gas2l3		Tmem205
	Gm2000		Atp6v1c1
	Cxcr4		Scarb1
	Rpl27a		Cd72
	Apbb2		Uqcr11
	Gm13340		Adcy3
	4930556M19Rik		Glipr1
	Dpys		Atp6v1f
	Usp12		Fgl2
	Gm6136		Gng5
	Gas7		H2-Ab1
	Rpl35		Prr5l
	Ephx1		Rpl8
	Scpep1		Soat1
	Rpl32		Slc2a1
	Pebp1		Cd200r4
	Rpl11		Il3ra
	Tspo
	Gm14303
	Cstb
	Rps27a
	Pea15a
	Glb1
	Cox4i1
	Rpl13
	Prdx1
	Gm11478
	Dnajb14
	Gm10275
	Slc11a1
	Pgam1
	Tpd52
	Gpr84
	Gm2a
	Scd2
	Ecm1
	Tnfsf8
	Cd300lb
	Fcer1g
	Rpl7
	Prdx4
	Naglu
	Gla
	Gsto1
	Shisa5
	Rps25-ps1
	Hint1
	Fxyd5
	Man2b1
	Gm11808
	Gm7536
	Atp5j2
	Rps8
	Apoc1
	Chst11
	Eef2
	Rpl22l1
	Bcl2a1a
	Cybb
	Rpl10
	Gm14044
	Creb3l2
	Rps16-ps2
	Rpl4
	St8sia6
	Atp6v0e
	Coro2a
	Got1
	Rps11
	Rpl18
	Fau
	Rpl34-ps1
	Hmgn3
	Atf3
	Ctss
	Gm10036
	Ldlrad3
	Mrpl54
	Ppt1
	Asb10
	Pfdn5
	Bri3bp
	Fuca1
	Ttyh2
	Gm15501
	Ndufs6
	Tmem205
	Atp6v1c1
	AW112010
	Npm1
	Cd84
	Ghr
	Sorbs3
	Scarb1
	Cd72
	Uqcr11
	Adcy3
	Glipr1
	Cox7a2l
	Eef1g
	Atp6v1f
	Fgl2
	Gng5
	Ftl1
	H2-Ab1
	Prr5l
	Adarb1
	Taf10
	Rpl8
	Soat1
	Slc2a1
	Cd200r4
	Il3ra
