## Supplemental Table 2. DAM genes in F5x v M5x for "Sex, not estrous cycle stage, drives differences in the microglial transcriptome in the 5xFAD mouse model of amyloidosis"

### Sheet: DEGs from Pairwise Comparisons
UP in F5x v M5x	DOWN in F5x v M5x
Rpl7	Tgfbrap1
Ogfrl1	Gm37534
Chst10	Suco
Rpl31	Traf5
Stat1	Vav2
Gm15834	Pex16
Sp100	Bmf
Ncl	Fam110a
Ptma	Gm17096
Pdcd1	Slco4a1
Bcl2	P2ry12
Rab7b	Zbtb7b
Chil1	Crtc2
Adora1	Stxbp3
Ptpn7	Gm5281
2310009B15Rik	Anks6
Rxrg	Galnt12
Fcgr4	Pde4b
Cd244a	Slc35d1
Ly9	Ipo13
Ifi213	Plekhg5
Ifi209	0610040J01Rik
Ifi204	C230096K16Rik
Gm16897	Pheta1
Phyh	Lrwd1
St8sia6	Lfng
Dpp7	N4bp2l1
Rpl7a	Plxna1
Rpl12	Pex26
Gsn	BC035044
Ifih1	Gm44428
Gm13657	Zfp324
Selenoh	Zfp235
Ube2l6	Zfp526
Creb3l1	Bckdha
Kif18a	Shkbp1
Zc3h6	Dyrk1b
Mcm8	Lin37
5031425F14Rik	Scn1b
Znfx1	Zfp715
Zbp1	Siglece
Helz2	Klk8
Tpd52	Ppp1r15a
Fabp5	Il16
4921511C10Rik	P2ry6
Rps3a1	Fchsd2
Iqgap3	Il21r
Pmf1	Prr14
Lmna	Ints10
Adar	Jund
Tent5c	Klf2
Slc16a4	Gab1
Csf1	Ier2
Larp7	Junb
Gbp2	Gm15890
Znhit6	Cklf
Ssx2ip	Cbfa2t3
Gng5	Chordc1
Rps20	Fli1
Bag1	Fam118b
Cd72	1700017B05Rik
Anp32b	Mpi
Rgs3	Megf11
Rps6	Zfp949
Rps8	Zbtb38
Ybx1	Naa80
Fabp3	Inka1
Sdc3	Ifngr1
Stmn1	Zbtb24
Clic4	Polrmt
Rpl11	Arid3a
Plekhm2	Slc39a3
Eno1	Gna15
Rpl22	Tmem263
Slc35e2	Lrig3
Gm16023	Dgka
Sdf4	Cep68
Isg15	Llgl1
Cyp51	Borcs6
Cdk14	Fam222b
Abcb1b	ENSMUSG00000120942
Fgl2	Prkca
Abcb8	D11Wsu47e
Insig1	Trim65
Sh3bp2	Rhob
Lrpap1	Rpl36al
Rpl9	Fos
C530043K16Rik	Atxn3
Gm43272	Susd3
Arhgap24	Tppp
Gbp9	Trappc13
Gbp6	Kctd6
Rpl5	Naa16
Coro1c	Otulinl
Trpv4	Arhgap39
Oasl2	ENSMUSG00000120785
Rplp0	Sgsm3
Taok3	Selenoo
Pebp1	Senp1
Oas1g	Smagp
Oas1a	Dexi
Rpl6	Snn
Denr	Upk1b
Lat2	Cpox
Rhbdd2	Nrip1
Fam20c	Tmem204
Prkar1b	Ltb
Rpl21	Pkdcc
5930430L01Rik	Cxxc5
Samd9l	Grk2
Mdfic	Atg2a
Lrguk	Dagla
Zc3hav1	Kcnd1
Ggct	Suv39h1
Herc6	Tbc1d25
Gm43292	Arhgef6
Polr1a	Gpr165
Anxa4	Stard8
Mcm2	Efnb1
Rpl32	Maged2
Usp18	Kdm5d
Slc2a3	Eif2s3y
Tpi1	Uty
Gapdh	Ddx3y
Mrpl51	Gm4017
Selenow
Apoe
Kcnn4
Cd22
Gm37292
Gpi1
Rps11
Ftl1
Ldha
Htatip2
Isg20
Gm26646
Trim34a
Trim12a
Trim30a
Trim30d
Rpl27a
Denn2b
Nucb2
Plk1
Apobr
Aldoa
Cox6a2
Ifitm3
Irf7
Gm26714
Tcim
Gm45250
Ankrd37
Rpl18a
Bst2
Tmem221
Tpm4
1700067K01Rik
Wdr83os
9330175E14Rik
Nlrc5
Gm42047
Rpl13
Fanca
Rab3d
Pkm
Rpl4
Myo1e
Ccnb2
Eef1a1
Nphp3
Rpl29
Gpx1
Rpsa
Rpl14
Gm26797
Zfp660
Lars2
Utrn
Perp
Gm26740
Mfsd4b3-ps
Crybg1
Aifm2
Cdk1
Mif
Eef2
Cep83os
Glipr1
A130012E19Rik
Lyz2
B4galnt1
Stat2
Cd63
Rps27a
Sh3pxd2b
Npm1
Rack1
Tgtp2
Gm12216
Pemt
Kcnj12
Rpl26
Cxcl16
Scimp
Xaf1
Rpl23a
Slfn5
Slfn8
Slfn2
Nme1
Rpl23
Rpl19
Dhx58
Milr1
Kcnj2
Cd300lf
Lgals3bp
Rnf213
Rps7
Nampt
Dact1
Gm48653
ENSMUSG00000120322
Zfyve26
Ifi27l2a
Zfp839
Adssl1
Idi1
Slc22a23
Aopep
Rps23
Rasgrf2
Nsa2
BC147527
Gm3002
Gm3005
Peli2
Psme1
Phf11a
Phf11b
Phf11d
Rnaseh2b
Tpt1
Epsti1
Cpq
Rpl30
Pabpc1
Gm3362
Ly6a
Parp10
Rpl8
Gcat
Rpl3
Tspo
Rtp4
Parp14
Parp9
Mx1
ENSMUSG00000121103
Gm35576
Dll1
Rps2
Nme4
Ilrun
Rpl10a
Rps18
H2-K1
H2-Oa
Psmb9
Tap1
Nelfe
H2-D1
H2-Q5
H2-Q6
H2-T23
H2-T-ps
B430306N03Rik
Gm6548
Eif2ak2
Thumpd2
Gm4951
Aldh3b1
Eef1g
Fth1
Slc15a3
Ms4a4c
Psat1
Rpl9-ps6
Ifit2
Ifit3
Ifit3b
Ifit1
Gm38345
Pgam1
Got1
Cybb
Ddx3x
Kdm6a
Gm14636
F9
Eif2s3x
Rps4x
Tsix
Xist
Jpx
Pbdc1
Pgk1
Cldn34c1
Zmat1
Bex3
Kdm5c
Gm15247

### Sheet: S.Fig.4 Venn Diagram DAM Result
Shared Genes UP in F5x v M5x and DAM Genes (73 genes)	Shared Genes DOWN in F5x v M5x and DAM Genes (3 genes)
Apoe	P2ry12
Csf1	1700017B05Rik
Fam20c	Rhob
Lyz2
Cd63
Cox6a2
Fth1
Fabp3
H2-D1
Lgals3bp
Psat1
Mif
Rps2
H2-K1
Kcnj2
Fabp5
Myo1e
Tpi1
Rpl18a
Rps18
Aldoa
Rpl23
Rps20
Rpl10a
Rpsa
Lrpap1
Adssl1
Rps4x
Cxcl16
Rpl12
Sh3pxd2b
Rpl14
Rpl5
Rplp0
Rpl22
Perp
Tpt1
Pgk1
Ldha
Pdcd1
Rpl6
Rpl9-ps6
Dpp7
Eef1a1
Rpl3
Pabpc1
Sdf4
Rpl27a
Rpl32
Pebp1
Rpl11
Tspo
Rps27a
Rpl13
Pgam1
Tpd52
Rpl7
Rps8
Eef2
Cybb
Rpl4
St8sia6
Got1
Rps11
Npm1
Cd72
Glipr1
Eef1g
Fgl2
Gng5
Ftl1
Gm3362
Rpl8
